# Genome-wide functional screen of 3’UTR variants uncovers causal variants for human disease and evolution

**DOI:** 10.1101/2021.01.13.424697

**Authors:** Dustin Griesemer, James R Xue, Steven K Reilly, Jacob C Ulirsch, Kalki Kukreja, Joe Davis, Masahiro Kanai, David K Yang, Stephen B Montgomery, Carl D Novina, Ryan Tewhey, Pardis C Sabeti

## Abstract

3’ untranslated region (3’UTR) variants are strongly associated with human traits and diseases, yet few have been causally identified. We developed the Massively Parallel Reporter Assay for 3’UTRs (MPRAu) to sensitively assay 12,173 3’UTR variants. We applied MPRAu to six human cell lines, focusing on genetic variants associated with genome-wide association studies (GWAS) and human evolutionary adaptation. MPRAu expands our understanding of 3’UTR function, suggesting that low-complexity sequences predominately explain 3’UTR regulatory activity. We adapt MPRAu to uncover diverse molecular mechanisms at base-pair resolution, including an AU-rich element of *LEPR* linked to potential metabolic evolutionary adaptations in East Asians. We nominate hundreds of 3’UTR causal variants with genetically fine-mapped phenotype associations. Using endogenous allelic replacements, we characterize one variant that disrupts a miRNA site regulating the viral defense gene *TRIM14*, and one that alters *PILRB* abundance, nominating a causal variant underlying transcriptional changes in age-related macular degeneration.
