## Supplementary Table 2 for "Genome-wide functional screen of 3’UTR variants uncovers causal variants for human disease and evolution"

### Sheet: README
Cell entries are firefly/Renilla luminescence values
To derive the allelic skew for plotting for Fig. 1g, we took the average of all replicates for alt (avg_alt), average of all replicates for ref (avg_ref), then took log2(avg_alt/avg_ref)

### Sheet: Luciferase Assay Results
ID	Rep1	Rep2	Rep3	Rep4	Rep5	Rep6
rs1061986_ref	26.5592	26.2681	28.0997	25.7476	24.6707	27.5293
rs1061986_alt	27.549	27.3544	26.3793	26.9081	25.5563	28.9641
rs482356_ref	25.528	25.3934	25.6118	25.2357	24.5976	25.836
rs482356_alt	26.1139	25.7417	27.179	26.1332	24.8693	30.2868
rs78562329_ref	22.4476	22.0679	22.8071	21.352	21.68	24.9455
rs78562329_alt	24.7194	24.3619	23.5466	25.1938	24.4618	25.5879
rs3752103_ref	31.123	26.4473	32.7811	31.8202	27.9046	30.2637
rs3752103_alt	29.9451	33.1865	32.8453	30.3647	31.0624	31.1324
rs7965292_ref	33.97	34.0918	35.0612	34.7281	35.7064	35.4451
rs7965292_alt	33.4167	37.4872	33.6958	32.4318	36.603	30.8688
rs199645276_ref	34.6203	35.3362	38.7577	35.9949	37.0078	36.2685
rs199645276_alt	35.5717	32.7035	34.5139	35.937	34.9127	35.3047
rs1075650_ref	27.8243	29.5515	28.9407	29.1134	28.8203	27.8814
rs1075650_alt	28.2445	28.8833	29.1988	27.4191	27.8778	28.0518
rs1546376_3'_End_ref	32.4811	33.4225	30.5126	33.3115	32.6342	32.8931
rs1546376_3'_End_alt	31.1494	33.9313	31.6952	32.3644	32.4622	30.3719
rs9449733_ref	23.1238	28.4023	26.8281	28.1109	27.2537	26.8331
rs9449733_alt	27.061	27.7291	25.792	28.1532	26.179	26.3555
rs80152976_ref	76.5042	42.806	58.7687	42.4492	38.0575	69.7933
rs80152976_alt	66.0027	45.4586	31.3163	47.6519	66.4603	39.7912
rs13389642_ref	51.4682	63.0887	33.1148	48.8996	50.7223	34.8093
rs13389642_alt	39.9012	41.946	57.1144	37.4945	58.8422	77.664
rs7167503_ref	32.2081	27.8945	44.4413	31.6024	48.5664	55.1467
rs7167503_alt	31.8386	19.9463	30.5208	43.6378	20.8228	30.5505
rs16975240_ref	54.2653	25.8329	34.4575	29.5293	27.7469	43.3385
rs16975240_alt	41.9526	48.0924	33.954	47.1409	72.9268	38.0402
rs34448361_ref	37.2667	61.3302	38.797	45.865	56.9677	33.2009
rs34448361_alt	26.4007	28.4474	47.7149	23.7349	35.9204	44.7043
