## Supplementary Table 5 for "Genome-wide functional screen of 3’UTR variants uncovers causal variants for human disease and evolution"

### Sheet: Primers
oligo_BAR_Bmt_F	CTAGTTGTTTAAAGCCCAACGCTAGTCNNNNNNCGAGCTCGCTAGCCT
oligo_pmir_R_min	CGACGCTCTTCCGATCT
oligo_RT_R	GCATTCTAGTTGTGGTTTGTCCA
PE_PCR_P1	AATGATACGGCGACCACCGAGATCTACACTCTTTCCCTACACGACGCTCTT
PE_PCR_P2_Bmt	GTGACTGGAGTTCAGACGTGTGCTCTTCCGATCTGTTTAAAGCCCAACGCTAGTC
rs1059273_F	TACACTCTTTCCCTACACGACGCTCTTCCGATCTAGGTTCCTGTGCTGTACGAGGG
rs1059273_R	GTGACTGGAGTTCAGACGTGTGCTCTTCCGATCTTTTCCCCGACCAATCACGCCTA
rs705866_F	TACACTCTTTCCCTACACGACGCTCTTCCGATCTAAGGCAGAAGGAGGCTGGGTCC
rs705866_R	GTGACTGGAGTTCAGACGTGTGCTCTTCCGATCTTGTGGACGAGGAGAAAAGGGGTGT

### Sheet: Cas9 Cpf1 Guide RNA
rs1059273_GuideRNA_Cas9	GATTAAAGTAGTGTAAGTGA
rs705866_GuideRNA_Cpf1_1	TTATAGCAGTGCAAAGAGTT
rs705866_GuideRNA_Cpf1_2	CACTGCTATAATAAACAGCC

### Sheet: HDR ssODN
rs1059273_ssODN	CTCTCATCAGACCTCCGCACCCTCACCCCACCATCACTTAAACTACTTTAATCCAGTTCCTTCAAAGTGATACCCCCACAGGTAAGCCCTCAGCATCCTGAATACATCATCCGCAGCCTGGGAACCT
rs705866_ssODN_1	GAATGAGGTCTGAACTCCACTGAATTAAACCACTGGCATTTGGGGGCTGTTCATTATAGCAGTGCAAAGAGTTCCTTTATCCTCCCCAAGGATGGAAAAATACAATT
rs705866_ssODN_2	AAGCAAAATAAATTGTATTTTTCCATCCTTGGGGAGGATAAAGGAACTCTTTGCACTGCTATAATGAACAGCCCCCAAATGCCAGTGGTTTAATTCAGTGGAGTTCA
